# Capped nascent RNA sequencing reveals novel therapy-responsive enhancers in prostate cancer

**DOI:** 10.1101/2022.04.08.487666

**Authors:** Kellie A. Cotter, Sagar R. Shah, Mauricio I. Paramo, Shaoke Lou, Li Yao, Philip D. Rubin, You Chen, Mark Gerstein, Mark A. Rubin, Haiyuan Yu

## Abstract

Mounting evidence suggests that enhancer RNA (eRNA) transcription start sites (TSSs) provide higher sensitivity and specificity for enhancer identification than histone modifications and chromatin accessibility. The extent to which changes in eRNA transcription correspond to changes in enhancer activity, however, remains unclear. Here, we used precision run-on and capped RNA sequencing (PRO-cap) to assess changes in enhancer activity in response to treatment with the androgen receptor signaling inhibitor, enzalutamide (ENZ). We identified 6,189 high-confidence candidate enhancers in the human prostate cancer cell line, LNCaP; 853 of which demonstrated significant changes in activity in response to drug treatment. Notably, we found that 67% and 54% of drug-responsive enhancers did not show similar changes in activity in previous studies that utilized ChIP-seq and ATAC-seq, respectively. Strikingly, 79% of regions with increased eRNA transcription showed no other biochemical alterations, implying that PRO-cap can capture a set of precise changes in enhancer activity that classical approaches lack the sensitivity to detect. We performed *in vivo* functional validations of candidate enhancers and found that CRISPRi targeting of PRO-cap-specific drug-responsive enhancers impaired ENZ regulation of downstream target genes, suggesting that changes in eRNA TSSs mark true biological changes in enhancer activity with high sensitivity. Our study highlights the utility of using PRO-cap as a complementary approach to canonical biochemical methods for detecting precise changes in enhancer activity and, in particular, for better understanding disease progression and responses to treatment.
