## Supplementary material for "Capped nascent RNA sequencing reveals novel therapy-responsive enhancers in prostate cancer": TableS1

### Sheet: Sheet1
qPCR
Gene Name	Forward Sequence	Reverse Sequence
DENND1B	AGACAGAACCTTTGACTTGGTG	TTTCAGAGGCATGACATTTCACT
KCNMA1	GGCAGCAGTCTTAGAATGAGTAG	AAAGCCCACCACATGCGTT
CACNG4	CATCGAAGGGATCTATAAAGGGC	GAGGAGGTACTCCGAGCTGT
Candidate_3	AGGTGCAGTGGCTTTACCAA	GGTGAGTGAGCTGGAACCAT
Candidate_1	AGACGTGGAAGGGAAGAGGA	ACTGGGTGGCTCTAGTGAGT
GAPDH	GAC AGT CAG CCG CAT CTT CT	TTA AAA GCA GCC CTG GTG AC
ACTB	TGA CGT GGA CAT CCG CAA AG	CTG GAA GGT GGA CAG CGA GG
KLK3	TGG GGA CCA CCT GCT ACG CC	TCG GTG ATC AGA ATG ACC CAC GAG
NKX3.1	CCC ACA CTC AGG TGA TCG AG	GAG CTG CTT TCG CTT AGT CTT
FKBP5	GCA ACA GTA GAA ATC CAC CTG	CTC CAG AGC TTT GTC AAT TCC
RASD1	AGC TGA GTA TCC CGG CCA A	CGA TGG TAG GCG TGT AGG C
crRNAs
Gene Name	Sequence
Candidate_8-1	AUUACAGAAGAACUCUAACGGUUUUAGAGCUAUGCU
Candidate_8-2	AUGAACUGAAACCUAACUGAGUUUUAGAGCUAUGCU
Candidate_8-3	UGAACUGAAACCUAACUGAAGUUUUAGAGCUAUGCU
Candidate_9-1	AAGCUCUGGGCUCUGCACAAGUUUUAGAGCUAUGCU
Candidate_9-2	ACAAAGGCUCCACAGCAUCCGUUUUAGAGCUAUGCU
Candidate_3-1	AGCUGCCACCUGCUGUGUCAGUUUUAGAGCUAUGCU
Candidate_3-2	CUUGUCCCUGACACAGCAGGGUUUUAGAGCUAUGCU
Candidate_3-3	AGGUGGCAGCUCCAGGAAGGGUUUUAGAGCUAUGCU
Candidate_1-1	GGAAGGGAAGAGGAGACUCUGUUUUAGAGCUAUGCU
Candidate_1-2	AGAGGAGACUCUGGGCCCAGGUUUUAGAGCUAUGCU
Candidate_1-3	GGCACAAGCUGCUGCCCUCUGUUUUAGAGCUAUGCU
PRO-cap
Adapter	Sequence
5′ adapter	5′ - AATGATACGGCGACCACCGAGATCTACAC [i5] GCCAG GTTCAGAGTTCTACAGTCCG*A
3′ adapter	5′ - CAAGCAGAAGACGGCATACGAGAT [i7] GTGACTGGAGTTCCTTGGCACCCGAGAATTCC*A
